# Inversions maintain differences between migratory phenotypes of a songbird

**DOI:** 10.1101/2021.04.05.438456

**Authors:** Max Lundberg, Alexander Mackintosh, Anna Petri, Staffan Bensch

**Affiliations:** Department of Biology, Lund University, Sweden; Institute of Evolutionary Biology, University of Edinburgh, UK; Science for Life Laboratory, Uppsala Genome Center, Uppsala University, Sweden

## Abstract

Long-distance migration requires adaptations in a suite of behavioral, physiological and morphological traits. However, almost nothing is known about the genetic basis of these adaptations. The willow warbler *Phylloscopus trochilus* occurs in Europe with a northern and southern subspecies that show drastically different migration routes and wintering areas. Previous studies have demonstrated that the subspecies are genetically extremely similar except for three divergent chromosome regions, of which two are associated with the differences in migratory phenotypes and one is associated with an environmental gradient. Here we use a combination of long-read sequencing, linked-read sequencing and optical mapping to construct more complete and contiguous assemblies for both of the subspecies. We find evidence for inversions in each of the three divergent regions, which range from 0.4 to 13 Mb in size, and that breakpoints are associated with tandem repeat arrays or segmental duplications. The divergence times between inverted and non-inverted haplotypes are similar across the regions (∼1.2 Myrs), which is compatible with a scenario where the inversions arose in either of two allopatric populations that subsequently hybridized. The improved genome assemblies and annotation also allowed us to detect additional functional differences in the divergent regions that provide candidate genes for migration and local adaptations to environmental gradients.
