## Supplementary tables for "Inversions maintain differences between migratory phenotypes of a songbird"

### Sheet: Table 1
Supplementary Table 1. Genome statistics. For scaffolded assemblies contigs are defined as sequences separated by at least 25 Ns.
Assembly	Scaffolds	Scaffold length	Scaffold N50	Scaffold L50	Min scaffold length	Max scaffold length	Percent N	Contigs	Contig length	Contig N50	Contig L50	Min contig length	Max contig length	Busco Aves (N=4915)
														Complete	Complete single copy	Complete duplicated	Fragmented	Missing
Northern de novo assembly
Primary 30x unzipped contigs	N/A	N/A	N/A	N/A	N/A	N/A	N/A	2717	1237278516	1985339	154	20343	11107549	4 421 (89.9%)	4 154 (84.5%)	267 (5.4%)	249 (5.1%)	245 (5.0%)
Primary 40x unzipped contigs	N/A	N/A	N/A	N/A	N/A	N/A	N/A	2737	1285847266	2146531	136	19942	13019321	4 485 (91.3%)	4 201 (85.5%)	284 (5.8%)	241 (4.9%)	189 (3.8%)
Primary 40x unzipped contigs + pilon	N/A	N/A	N/A	N/A	N/A	N/A	N/A	2737	1286261828	2146945	136	19942	13022302	4 572 (93.0%)	4 206 (85.6%)	366 (7.4%)	190 (3.9%)	153 (3.1%)
Supercontigs (including bionano-split contigs)	N/A	N/A	N/A	N/A	N/A	N/A	N/A	2422	1225947079	6137812	41	60	35784564	4 539 (92.4%)	4 315 (87.8%)	224 (4.6%)	200 (4.1%)	176 (3.5%)
Supercontigs with removed haplotigs	N/A	N/A	N/A	N/A	N/A	N/A	N/A	1187	1113355185	7918581	33	2252	35784564	4 501 (91.6%)	4 435 (90.2%)	66 (1.3%)	222 (4.5%)	192 (3.9%)
Supercontigs with removed haplotigs + arcs	739	1120543449	16440671	18	2252	53172001	0.64	1187	1113355185	7918581	33	2252	35784564	4 508 (91.7%)	4 447 (90.5%)	61 (1.2%)	214 (4.4%)	193 (3.9%)
Supercontigs with removed haplotigs + arcs + bionano	495	1159299429	17056864	17	2252	68945024	4.04	7278	1112454223	7918581	33	0	35784564	4 507 (91.7%)	4 442 (90.4%)	65 (1.3%)	221 (4.5%)	187 (3.8%)
Supercontigs with removed haplotigs + arcs + bionano + pbjelly	495	1160167104	17115867	17	2252	68946734	3.92	1134	1114676159	9344356	30	0	42014967	4 507 (91.7%)	4 442 (90.4%)	65 (1.3%)	221 (4.5%)	187 (3.8%)
Supercontigs with removed haplotigs + arcs + bionano + pbjelly+pilon	495	1159916372	17109764	17	2252	68927129	3.92	1134	1114425427	9341019	30	0	41999172	4 625 (94.1%)	4 572 (93.1%)	53 (1.1%)	158 (3.2%)	132 (2.7%)
Final assembly	496	1159353318	17109764	17	1409	68927129	3.87	1128	1114442330	9341019	30	3	41999172	4 625 (94.1%)	4 572 (93.1%)	53 (1.1%)	158 (3.2%)	132 (2.7%)
Southern de novo assembly
Supernova	42450	1166740628	13176150	22	1000	58955087	3.62	59392	1124579228	127636	2365	48	1140016	4 463 (90.8%)	4 316 (87.8%)	147 (3.0%)	265 (5.4%)	187 (3.7%)
Final assembly (Supernova + bionano + filtering)	39596	1168570690	12447930	24	1000	46442052	4.25	57602	1119069640	128868	2345	1	1140016	4 463 (90.8%)	4 371 (88.9%)	92 (1.9%)	269 (5.5%)	183 (3.7%)

### Sheet: Table 2
Supplementary Table 2. Repeat content in the northern assembly, southern assembly and the previous northern short-read assembly (Lundberg et al. 2017). For a more representative comparison we used the repeat library of the current study to identify repeats in previous genome assembly.
	Northern assembly	Southern assembly	Lundberg et al. 2017
GC	0.4265	0.4242	0.4196
Masked bases	171 678 757 bp (14.8%)	151 235 691 bp ( 12.94 %)	101 367 635 bp ( 9.50 %)
SINEs	8 005 / 965 824 bp (0.08%)	8 156 / 980 844 bp (0.08 %)	7 910 / 950 492 bp (0.09%)
ALUs	0 / 0 bp (0.00%)	0 / 0 bp (0.00 %)	0 / 0 bp (0.00%)
MIRs	3 175 / 350 235 bp (0.03%)	3 289 / 361 798 bp (0.03 %)	3 146 / 345 588 bp (0.03 %)
LINEs	149 027 / 47 067 944 bp (4.06%)	151 799 / 45 274 550 bp (3.87 %)	137 376 / 40 081 558 bp (3.76 %)
LINE1	78 / 17 901 bp (0.00%)	80 / 18 132 bp (0.00 %)	77 / 17 401 bp (0.00 %)
LINE2	1 647 / 337 870 bp (0.03%)	1 676 / 343 780 bp (0.03 %)	1 646 / 335 755 bp (0.03 %)
L3/CR1	141 342 / 44 412 678 bp (3.83%)	144 305 / 43 388 108 bp (3.71 %)	131 445 / 39 190 773 bp (3.67 %)
LTR elements	97 902 / 63 343 720 bp (5.46%)	100 231 / 59 174 118 bp (5.06 %)	67 667 / 30 860 096 bp (2.89 %)
ERVL	45 130 / 27 501 482 bp (2.37 %)	46 967 / 27 835 652 bp (2.38 %)	35 330 / 17 851 482 bp (1.67 %)
ERVL-MaLRs	0 / 0 bp (0.00%)	0 / 0 bp (0.00 %)	0 / 0 bp (0.00 %)
ERV_classI	23 631 / 19 378 815 bp (1.67%)	22 605 / 17 013 551 bp (1.46 %)	11 382 / 5 054 883 bp (0.47 %)
ERV_classII	25 937 / 13 569 164 bp (1.17%)	28 278 / 12 911 284 bp (1.10 %)	19 804 / 7 339 246 bp (0.69 %)
DNA elements	30 608 / 13 992 528 bp (1.21%)	27 872 / 8 298 197 bp (0.71 %)	20 817 / 3 070 411 bp (0.29 %)
hAT-Charlie	164 / 50 937 bp (0.00%)	171 / 52 571 bp (0.00 %)	160 / 50 734 bp (0.00 %)
TcMar-Tigger	265 / 46 407 bp (0.00%)	267 / 46 427 bp (0.00 %)	267 / 46 564 bp (0.00 %)
Unclassified	37 921 / 16 952 137 bp (1.46%)	32 366 / 11 043 094 bp (0.95 %)	21 199 / 6 400 688 bp (0.60 %)
Total interspersed repeats	142 322 153 bp (12.27%)	124 770 803 bp (10.68 %)	81 363 245 bp (7.63%)
Small RNA	1 889 / 298 589 bp (0.03%)	1 840 / 243 126 bp (0.02 %)	1 814 / 239 658 bp (0.02 %)
Satellites	11 725 / 11 858 561 bp (1.02%)	10 659 / 9 321 075 bp (0.80 %)	3 452 / 839 024 bp (0.08 %)
Simple repeats	285 777 / 14 343 686 bp (1.24%)	294 065 / 13 997 559 bp (1.20 %)	293 262 / 15 739 785 bp (1.48 %)
Low complexity	54 150 / 3 105 225 bp (0.27%)	55 327 / 3 128 694 bp (0.27 %)	57 629 / 3 397 260 bp (0.32 %)

### Sheet: Table 3
Supplementary Table 3. RNAseq libraries used for gene annotation. All samples are derived from whole brain tissue.
Sample name	Sample description	Raw read pairs	Trimmed read pairs
08A02	Adult male breeding, Silvåkra, Sweden	35888086	35723400
08A04	Adult male breeding, Silvåkra, Sweden	41672026	41442300
08G05	Adult male breeding, Tångböle, Sweden	43411334	43154635
08xA10	Juvenile male migrating, Stensoffa, Sweden	36588683	36426124
08xB03	Juvenile male migrating, Skeppshamn, Sweden	36676212	36472877
08xB13	Adult male migrating, Skeppshamn, Sweden	42623335	42385992

### Sheet: Table 4
Supplementary Table 4. Whole-genome resequencing libraries and 10x chromium linked read libraries. The first 18 resequencing samples were used in Lundberg et al. (2017). Samples marked with * were used in the divergence time analyses.
Median coverage have been calculated for sites in the northern genome with nonzero coverage and excluding alignments with mapping quality < 1.
Sample	Sample type	Divergent chromosome region genotype	Sample location	Library type	Sequencing setup	Raw reads	Trimmed reads	Mapped reads	Median cov
Whole-genome resequencing
0G03	trochilus (male)	SSS	Stensoffa, Sweden, 55.7°N, 13.4°E	670 bp, Truseq DNA PCR free	Hiseq2000, 2x100 bp	92849740	86789536	82269318	7
0G04	trochilus (male)	SSS	Stensoffa, Sweden, 55.7°N, 13.4°E	670 bp, Truseq DNA PCR free	Hiseq2000, 2x100 bp	77100474	71913264	67739264	5
0G10	trochilus (male)	SSS	Stensoffa, Sweden, 55.7°N, 13.4°E	670 bp, Truseq DNA PCR free	Hiseq2000, 2x100 bp	97639560	90512232	85263995	7
0J01	trochilus (male)	SSS	Smedstorp, Sweden, 59.6°N, 15.0°E	670 bp, Truseq DNA PCR free	Hiseq2000, 2x100 bp	97694944	91784462	86355027	7
1K05	acredula (male)	NHN	Tornehamn, Sweden, 68.4°N, 18.6°E	670 bp, Truseq DNA PCR free	Hiseq2000, 2x100 bp	104622386	97834204	92977434	8
1K10	acredula (male)	NNN	Tornehamn, Sweden, 68.4°N, 18.6°E	670 bp, Truseq DNA PCR free	Hiseq2000, 2x100 bp	104671800	98120012	92576076	7
1L17	acredula (male)	NNN	Stordalen, Sweden, 68.3°N, 19.1°E	670 bp, Truseq DNA PCR free	Hiseq2000, 2x100 bp	116678486	108226922	103097044	8
1L19*	acredula (male)	NNN	Stordalen, Sweden, 68.3°N, 19.1°E	670 bp, Truseq DNA PCR free	Hiseq2500, 2x125 bp	537742014	487652154	452120297	48
1L20	acredula (male)	NNN	Stordalen, Sweden, 68.3°N, 19.1°E	670 bp, TruSeq DNA PCR free	Hiseq2000, 2x100 bp	105122756	97212160	91259218	7
1M08	acredula (male)	NNN	Kaisepakte, Sweden, 68.3°N, 19.3°E	670 bp, Truseq DNA PCR free	Hiseq2000, 2x100 bp	93761310	86901216	82489056	7
1O01	acredula (male)	NNN	Kallax, Sweden, 65.5°N, 22.1°E	670 bp, Truseq DNA PCR free	Hiseq2000, 2x100 bp	197037096	186536430	177513714	15
1O04	acredula (male)	NSN	Kallax, Sweden, 65.5°N, 22.1°E	670 bp, Truseq DNA PCR free	Hiseq2000, 2x100 bp	203024998	190385832	181723435	15
1O06	acredula (male)	HSN	Kallax, Sweden, 65.5°N, 22.1°E	670 bp, Truseq DNA PCR free	Hiseq2000, 2x100 bp	160197422	150069980	142056119	12
1P02	trochilus (male)	SSS	Barkö, Sweden, 60.2°N, 18.2°E	670 bp, Truseq DNA PCR free	Hiseq2000, 2x100 bp	129596438	121794064	115273727	9
3K06	trochilus (male)	SSH	Gräsmarö, Sweden, 58.3°N,17.0°E	670 bp, Truseq DNA PCR free	Hiseq2000, 2x100 bp	95856630	102448150	96550217	8
7A12	trochilus (male)	SSS	Haganäs, Sweden, 56.3°N, 14.7°E	670 bp, Truseq DNA PCR free	Hiseq2000, 2x100 bp	106005996	98858432	92191563	7
96A01	trochilus (male)	SSS	Stensoffa, Sweden, 55.7°N, 13.4°E	670 bp, Truseq DNA PCR free	Hiseq2000, 2x100 bp	88797930	83121460	79101751	6
96B07	trochilus (male)	SSS	Kvismaren, Sweden, 59.2°N, 15.4°E	670 bp, Truseq DNA PCR free	Hiseq2000, 2x100 bp	117948618	110091930	104559117	9
1A05*	trochilus (female)	SSS	Stensoffa, Sweden, 55.7°N, 13.4°E	350 bp, TruSeq Nano DNA	HiseqX, 2x150 bp	332687104	325632212	214798898	25
1M13*	acredula (female)	NNN	Kaisepakte, Sweden, 68.3°N, 19.3°E	350 bp, TruSeq Nano DNA	HiseqX, 2x150 bp	366336512	357687882	226842237	27
1N12	acredula (female)	NSN	Altajärvi, Sweden, 67.8°N,20.5°E	350 bp, TruSeq Nano DNA	HiseqX, 2x150 bp	279464744	263428056	172948741	20
UK06*	trochilus (female)	SSS	Fife, United Kingdom, 56.2°N, 3.1°W	670 bp, Truseq DNA PCR free	HiseqX, 2x150 bp	324584234	285633692	252900305	31
DW83	Dusky warbler Phylloscopus fuscatus (female)	N/A	Malkachan river, Russia, 59.5°N, 154.1°E	550 bp, Neoprep	HiseqX, 2x150 bp	332842558	307383190	262760314	33
Linked reads
CP59520 (northern assembly)	acredula (male)	NNN	Krankesjön, Sweden, 55.7°N, 13.4°E	10x chromium	HiseqX 2x150 bp	875040538	875040538	835853978	81
CP59525 (southern assembly)	trochilus (male)	SSS	Krankesjön, Sweden, 55.7°N, 13.4°E	10x chromium	HiseqX 2x150 bp	749557716	749557716	619028531	50

### Sheet: Table 5
Supplementary Table 5. Number of highly differentiated variants between 11 resequenced birds from each subspecies that are located in each divergent region and in the rest of the genome
FST threshold	Chr1	Chr3	Chr5	Other (N scaffolds)
0.5	21 383 (48.9%)	10 779 (24.6%)	9 671 (22.1%)	1 918 (4.4%, 170 scaffolds)
0.6	12 500 (53.8%)	3 973 (17.1%)	6 275 (27.0%)	498 (2.1%, 97 scaffolds)
0.7	7 069 (60.8%)	390 (3.4%)	3 956 (34.0%)	208 (1.8%, 41 scaffolds)
0.8	3 227 (57.2%)	18 (0.3%)	2 322 (41.1%)	78 (1.4%, 17 scaffolds)
0.9	637 (37.9%)	1 (0.1%)	1 017 (60.5%)	25 (1.5%, 10 scaffolds)
1	21 (11.4%)	0 (0%)	160 (87.0%)	3 (1.6%, 3 scaffolds)

### Sheet: Table 6
Supplementary Table 6. Gene annotations closest to breakpoints. Breakpoints have been defined as endpoints of alignments of the southern assembly. For the end of chromosome 3 region and the downstream region of the gap on chromosome 5, the endpoints have been determined based on alignments of 10x chromium reads of the southern sample.
Breakpoint	Position	Gene model	Gene name	Distance from breakpoint/orientation relative gene start
Chr1 start	Scaffold156:18	ww_gene_13467_COG3	Component Of Oligomeric Golgi Complex 3 (COG3)	8 kb upstream
Chr1 upstream gap	Scaffold156: 3 673 532	ww_gene_12041_FREM2	FRAS1 Related Extracellular Matrix 2 (FREM2)	67.3 kb upstream
Chr1 downstream gap	Scaffold156:3 743 797	ww_gene_15833_UFM1	Ubiquitin-fold modifier 1 (UFM1)	43.6 kb downstream
Chr1 end	Scaffold156:11 648 754	ww_gene_6502_ARHGAP20	Rho GTPase Activating Protein 20 (ARHGAP20)	7.0 kb downstream
Chr3 start	Scaffold29:55 767 409	ww_gene_7494_COA6	Cytochrome C Oxidase Assembly Factor 6 (COA6)	3.7 kb upstream
Chr3 end	Scaffold29:68 926 201	ww_gene_18881_WTAP	WT1 Associated Protein (WTAP)	2.3 kb upstream
Chr5 start	Scaffold68:431 373	ww_gene_22171_OLFML1	Olfactomedin Like 1 (OLFML1)	1.6 kb downstream
Chr5 upstream gap	Scaffold68:4 012 057	ww_gene_19733_ANO3	Anoctamin 3 (ANO3)	13.6 kb upstream
Chr5 downstream gap	Scaffold68:4 099 001	ww_gene_1081_MRGPRH-like	Mas-related G-protein coupled receptor member H-like	4 kb upstream
Chr5 end	Scaffold68:4 549 073	ww_gene_4264_CYB5R2	Cytochrome B5 Reductase 2 (CYB5R2)	25 kb upstream

### Sheet: Table 7
Supplementary Table 7. Highly differentiated variants (FST≥0.7) between southern and northern homozygotes in each of the divergent chromosome regions that have a predicted impact on the protein-coding sequence of genes.
Scaffold	Position	FST	REF	ALT	Gene model	Gene name	Variant type
Scaffold156	87700	0.889962	TG	CA,CG	ww_gene_11465_SPERT	spermatid associated (SPERT)	missense variant
Scaffold156	241216	0.799131	C	T	ww_gene_8336_CPB2	carboxypeptidase B2 (CPB2)	missense variant
Scaffold156	1009948	0.86762	A	ACCT	ww_gene_10211_RB1	RB transcriptional corepressor 1 (RB1)	conservative inframe insertion
Scaffold156	2579638	0.760355	C	T	ww_gene_21910_CKAP2	cytoskeleton associated protein 2 (CKAP2)	missense variant
Scaffold156	4770519	0.708665	G	T	ww_gene_22589_CCDC169	coiled-coil domain containing 169 (CCDC169)	missense variant
Scaffold156	5004113	0.807646	C	T	ww_gene_12085_DCLK1	doublecortin like kinase 1 (DCLK1)	missense variant
Scaffold156	6281062	0.714555	C	T	ww_gene_12547_KL	klotho (KL)	missense variant
Scaffold156	6568438	0.947591	A	T	ww_gene_14398_N4BP2L2	NEDD4 binding protein 2 like 2 (N4BP2L2)	missense variant
Scaffold156	6568943	0.704374	G	A	ww_gene_14398_N4BP2L2	NEDD4 binding protein 2 like 2 (N4BP2L2)	missense variant
Scaffold156	6569157	0.832041	C	A	ww_gene_14398_N4BP2L2	NEDD4 binding protein 2 like 2 (N4BP2L2)	missense variant
Scaffold156	6569351	0.791667	A	G	ww_gene_14398_N4BP2L2	NEDD4 binding protein 2 like 2 (N4BP2L2)	missense variant
Scaffold156	6614120	0.769951	A	G	ww_gene_21711_BRCA2	BRCA2, DNA repair associated (BRCA2)	missense variant
Scaffold156	7994084	0.88933	G	A	ww_gene_18868_FLT1	fms related receptor tyrosine kinase 1 (FLT1)	missense variant
Scaffold156	8054801	1	A	C	ww_gene_2487_PAN3	PAN3 poly(A) specific ribonuclease subunit (PAN3)	missense variant, splice region variant
Scaffold156	8367076	0.730537	A	AT	ww_gene_4452_GTF3A	general transcription factor IIIA (GTF3A)	frameshift variant
Scaffold156	8367767	0.772389	C	T	ww_gene_4452_GTF3A	general transcription factor IIIA (GTF3A)	missense variant
Scaffold156	8367846	0.755698	T	G	ww_gene_4452_GTF3A	general transcription factor IIIA (GTF3A)	missense variant
Scaffold156	8369600	1	G	T	ww_gene_4452_GTF3A	general transcription factor IIIA (GTF3A)	missense variant
Scaffold156	8843682	0.718615	C	T	ww_gene_3706_RNF6	ring finger protein 6 (RNF6)	missense variant
Scaffold156	9498558	0.818586	A	G	ww_gene_17871_SPATA13	spermatogenesis associated 13 (SPATA13)	missense variant
Scaffold156	11001998	0.843137	G	A	ww_gene_2943_CRYL1	crystallin lambda 1 (CRYL1)	missense variant
Scaffold29	58015810	0.765038	C	A	ww_gene_13124_FMN2	formin 2 (FMN2)	missense variant
Scaffold29	58603067	0.826957	A	G	ww_gene_21385_WDR64	WD repeat domain 64 (WDR64)	missense variant
Scaffold29	58610221	0.788679	T	A	ww_gene_21385_WDR64	WD repeat domain 64 (WDR64)	missense variant
Scaffold29	58749847	0.765084	C	G	ww_gene_18004_TAB2	TGF-beta activated kinase 1/MAP3K7 binding protein 2 (TAB2)	missense variant
Scaffold29	60864300	0.805266	A	G	ww_gene_13653_UTRN	utrophin (UTRN)	missense variant
Scaffold29	61357188	0.938245	C	T	ww_gene_14836_MTFR2	mitochondrial fission regulator 2 (MTFR2)	missense variant
Scaffold29	61357260	0.797201	C	G	ww_gene_14836_MTFR2	mitochondrial fission regulator 2 (MTFR2)	missense variant
Scaffold29	61357271	0.752691	A	T	ww_gene_14836_MTFR2	mitochondrial fission regulator 2 (MTFR2)	missense variant
Scaffold29	61415413	0.768178	A	G	ww_gene_126_vacuolar_protein_8-like	vacuolar_protein_8-like	missense variant
Scaffold29	61797163	0.736796	C	T	ww_gene_7037_IFNGR1	interferon gamma receptor 1 (IFNGR1)	missense variant
Scaffold29	63916967	0.730213	T	C	ww_gene_1908_HIVEP2	HIVEP zinc finger 2 (HIVEP2)	missense variant
Scaffold29	66172676	0.740267	C	T	ww_gene_n1_CLDN20	claudin 20 (CLDN20)	missense variant
Scaffold29	66421677	0.893308	C	G	ww_gene_16808_SCAF8	SR-related CTD associated factor 8 (SCAF8)	missense variant
Scaffold29	66421713	0.752667	C	T	ww_gene_16808_SCAF8	SR-related CTD associated factor 8 (SCAF8)	missense variant
Scaffold29	66421719	0.752667	G	A	ww_gene_16808_SCAF8	SR-related CTD associated factor 8 (SCAF8)	missense variant
Scaffold29	66421747	0.943435	G	A	ww_gene_16808_SCAF8	SR-related CTD associated factor 8 (SCAF8)	missense variant
Scaffold29	66679765	0.739497	G	T	ww_gene_9004_IPCEF1	interaction protein for cytohesin exchange factors 1 (IPCEF1)	missense variant
Scaffold29	67446810	0.847909	T	G	ww_gene_20975_SYNE1	spectrin repeat containing, nuclear envelope 1 (SYNE1)	missense variant
Scaffold29	67506722	0.716599	G	A	ww_gene_20975_SYNE1	spectrin repeat containing, nuclear envelope 1 (SYNE1)	missense variant, splice region variant
Scaffold29	67528034	0.826957	A	G	ww_gene_20975_SYNE1	spectrin repeat containing, nuclear envelope 1 (SYNE1)	missense variant
Scaffold29	67528178	0.714014	C	A	ww_gene_20975_SYNE1	spectrin repeat containing, nuclear envelope 1 (SYNE1)	missense variant
Scaffold29	67528198	0.824982	T	C,G	ww_gene_20975_SYNE1	spectrin repeat containing, nuclear envelope 1 (SYNE1)	missense variant
Scaffold29	67528257	0.819591	A	C	ww_gene_20975_SYNE1	spectrin repeat containing, nuclear envelope 1 (SYNE1)	missense variant
Scaffold29	67644093	0.730213	T	C	ww_gene_20975_SYNE1	spectrin repeat containing, nuclear envelope 1 (SYNE1)	missense variant
Scaffold29	67863835	0.801721	C	G	ww_gene_19856_CCDC170	coiled-coil domain containing 170 (CCDC170)	missense variant
Scaffold29	67902700	0.77367	C	A	ww_gene_21684_RMND1	required for meiotic nuclear division 1 homolog (RMND1)	missense variant
Scaffold29	67957460	0.800872	C	T	ww_gene_21746_AKAP12	A-kinase anchoring protein 12 (AKA12)	missense variant
Scaffold29	67957692	0.800899	C	T	ww_gene_21746_AKAP12	A-kinase anchoring protein 12 (AKA12)	missense variant
Scaffold29	67960041	0.810427	G	A	ww_gene_21746_AKAP12	A-kinase anchoring protein 12 (AKA12)	missense variant
Scaffold29	68520334	0.799104	A	G	ww_gene_12589_LRP11	LDL receptor related protein 11 (LRP11)	missense variant
Scaffold68	438240	0.923688	G	A	ww_gene_22171_OLFML1	olfactomedin like 1 (OLFML1)	missense variant
Scaffold68	531377	0.778578	G	C	ww_gene_11545_SYT9	synaptotagmin IX (SYT9)	missense variant
Scaffold68	1160901	0.730495	G	T	ww_gene_6387_KIAA1549L	KIAA1549 like (KIAA1549L)	missense variant
Scaffold68	1276661	1	T	G	ww_gene_6420_HIPK3	homeodomain interacting protein kinase 3 (HIPK3)	missense variant
Scaffold68	1511385	0.788383	G	C	ww_gene_16458_CCDC73	coiled-coil domain containing 73 (CCDC73)	missense variant
Scaffold68	1535408	0.899828	T	C	ww_gene_16458_CCDC73	coiled-coil domain containing 73 (CCDC73)	missense variant
Scaffold68	3717637	0.941176	C	T	ww_gene_11233_BBOX1	gamma-butyrobetaine hydroxylase 1 (BBOX1)	missense variant
Scaffold68	4103234	0.764084	A	G	ww_gene_1081_MRGPRH-like	MAS-related GPR, member H-like (MRGPRH-like)	missense variant
Scaffold68	4104036	0.750571	A	G	ww_gene_1081_MRGPRH-like	MAS-related GPR, member H-like (MRGPRH-like)	missense variant
Scaffold68	4107344	1	G	T	ww_gene_9666_MAS1-like	MAS1 proto-oncogene, G protein-coupled receptor (MAS1-like)	missense variant
Scaffold68	4124955	0.881279	A	G	ww_gene_6935_OLFR4	olfactory receptor 4 (OLFR4)	missense variant
Scaffold68	4185580	1	A	G	ww_gene_9985_FADS2	fatty acid desaturase 2 (FADS2)	missense variant
Scaffold68	4215317	0.944291	C	G	ww_gene_5952_FADS1L1	fatty acid desaturase 1-like (FADS1L1)	missense variant
Scaffold68	4218737	0.829646	C	T	ww_gene_5952_FADS1L1	fatty acid desaturase 1-like 1 (FADS1L1)	missense variant
Scaffold68	4246449	0.938245	A	C	ww_gene_9116_FADS1L2	fatty acid desaturase 1-like 2 (FADS1L2)	missense variant
Scaffold68	4514704	0.947591	C	G	ww_gene_11552_PPFIBP2	PPFIA binding protein 2 (PPFIBP2)	missense variant
Scaffold68	4517528	1	C	G	ww_gene_4264_CYB5R2	cytochrome b5 reductase 2 (CYB5R2)	missense variant

### Sheet: Table 8
Supplementary Table 8. Divergence statistics
Region	dxy	pi north	pi south	da	divergence time (years)	RND dusky warbler
Chromosome 1	0.011448	0.009902	0.007718	0.002638	487457	0.403667
Chromosome 3	0.00966	0.007299	0.006297	0.002862	528848	0.347045
Chromosome 5	0.012389	0.010425	0.008695	0.002829	522750	0.381729

### Sheet: Table 9
Supplementary Table 9. Demographic parameter estimates
Chromosome 1 - SI
	Ne_north	Ne_south	Ne_ancestral	me_north->south	divergence time (years)
MCL	1565912	585295	269233	na	1183534
Sim SD	88798	13670	2675	na	8398
Sim Mean	1659265	612123	239526	na	1272873
Bias	93353	26828	-29707	na	89339
Chromosome 3 - IM2
	Ne_north	Ne_south	Ne_ancestral	me_north->south	divergence time (years)
MCL	666873	319258	177353	6.56163e-07	1275961
Sim SD	18224	45980	30109	1.9121e-07	140193
Sim Mean	678057	310673	114778	7.37898e-07	1515405
Bias	11184	-8585	-62575	8.1735e-08	239444
Chromosome 5 - SI
	Ne_north	Ne_south	Ne_ancestral	me_north->south	divergence time (years)
MCL	1467626	690884	318360	na	1164125
Sim SD	67077	22751	4107	na	11032
Sim Mean	1607163	744448	273759	na	1299914
Bias	139537	53564	-44601	na	135789
Rest of the genome - SI with Ne synced in all pops
	Ne	divergence time (years)
MCL	456012	118919
